# CAcnesDB: A database of *Cutibacterium acnes* with Integrated Functional Insights derived from Multi-modal Genome Annotation

**DOI:** 10.1101/2025.11.20.689451

**Authors:** Bandana Pandia, Dheemanth Regati, Nihesh Rathod, Santhosh Sankar, Sneha Vasudevan, R Sowdhamini, Nagasuma Chandra

**Affiliations:** Department of Biochemistry, Indian Institute of Science, Bangalore, Karnataka, 560012, India; IISc Mathematics Initiative, Indian Institute of Science, Bengaluru, Karnataka, 560012, India; Centre for Biosystems Science and Engineering, Indian Institute of Science, Bengaluru, Karnataka, 560012, India; National Centre for Biological Sciences, TIFR, GKVK Campus, Bellary Road, Bangalore 560065, India; Department of Electrical Communication Engineering, Indian Institute of Science, Bengaluru, Karnataka, 560012, India

## Abstract

*Cutibacterium acnes* is a predominant member of the human skin microbiome, generally as a beneficial or a benign inhabitant, which under specific conditions transforms into a pathogen, causing acne and associated inflammatory responses. While there is a wealth of data on the microbiology and genomics of the microbe, there is a lack of comprehensive annotation of the proteins coded by the genome, slowing progress in understanding its unique metabolic versatility and survival in host hypoxic sebaceous niches. We configured an integrated pipeline for functional annotation of the *C. acnes* genome, combining gene calling, domain and ontology mapping, KEGG pathways assignment, proteome-scale structural modeling, predicting Pockets and associating the small-molecule metabolites based on binding site similarity to facilitate structure-to-function annotation. Structural predictions using ColabFold covered nearly the full proteome, with 67.4% of models showing high confidence. To infer protein function, ligand-binding sites in the *C. acnes* modeled proteome were predicted using a consensus of three independent algorithms, PocketDepth, SiteHound, and FPocket. The resulting pockets were matched with known small-molecule binding sites in PDB to map potential ligands, resulting in the *C. acnes* predicted metabolome (CApM) comprising 1,954 ligands across 1,865 proteins. CAcnesDB is a comprehensive up-to-date database of the *C. acnes* genome, hosting functional annotation from multiple levels of input and analyses, covering 2297 protein-coding genes.

**Impact Statement:** *Cutibacterium acnes* (*C. acnes*) is implicated in acne vulgaris, a common skin condition affecting millions of people worldwide, yet the absence of a unified genomic resource limits comprehensive understanding of the underlying biology. In this work, we introduce CAcnesDB, a genome-wide annotation resource built through multi-modal integration of sequence- and structure-based analyses, structural proteome models, predicted binding sites associated with small-molecule metabolites, functional classes, protein–protein interactions, and pathways. This resource consolidates enriched annotations to enable systematic exploration of *C. acnes* biology and pathogenic mechanisms. We showcase its utility through detailed analyses of membrane transporters and hypothetical proteins, highlighting novel functional insights into this skin microbe. Given the clinical relevance of *C. acnes* in skin health and its role in skincare product development, CAcnesDB represents a valuable platform for both basic research and translational applications.
