## Supplementary Sheet S1 for "CAcnesDB: A database of *Cutibacterium acnes* with Integrated Functional Insights derived from Multi-modal Genome Annotation"

### Sheet: tools and databases
	Input	Output	Algorithm/Tools/Databases	Remarks	Steps	Role	Module
	Genome (fasta fomat)	Locus Tags	PROKKA	There are other outputs (gene, names, location of gene, inference, etc), but my focus is to use this tool for gene finding	GENE FINDING	STRUCTURAL ANNOTATION	ANNOTATION BASED ON SEQUENCE
	Genome (fasta fomat)	Locus Tags	PGAP	There are other outputs (gene, names, location of gene, inference, etc), but my focus is to use this tool for gene finding
	KEGG entries for C. acnes KPA171202	Mapped 'PPA ID' to the locus tags	BlastP	Assigning an ID to the identified gene locus	GENE MAPPING
	UniProt AA sequences NCBI protein sequences	Mapped 'UniProt ID', 'NCBI protein ID', 'NCBI RefSeq ID' to 'PPA ID'	BlastP	Connecting the identified genes to the various publicly available identifiers
	Proteome (fasta format)	Domain/Signature/Motifs in protein sequences	InterProScan (Version-5.56-89.0)	The sequence identifiers are in the format of '>PPA ID'. This proteome output '.faa' file was taken from PROKKA outputs.	DOMAIN/ MOTIF/ SIGNATURE PREDICTION	SEQUENCE-FUNCTION ANNOTATION
	Proteome (fasta format)	Gene Ontology (GO) IDs and terms for Biological Process (BP), Cellular Component (CC) and Molecular Function (MF)	PANNZER2 (Webserver)	There are other outputs (gene symbols, estimated PPV, description, EC form EC2go)	BIOLOGICAL INFERENCE
	GO-IDs from PANNZER2 output	GO-Slim IDs and terms	Map2slim (https://github.com/elhumble/map2slim)
	Proteome (fasta format)	Description from a closest homolog with e-value < 0.001	alogrithm: BlastP database: UniProt Reviewed (n=565928)	Sequence-Sequence Homology Prediction	HOMOLOGY PREDICTION
	Proteome (fasta format)	Description from a closest homolog with e-value < 0.001	algorithm: HHblits database: UniRef100 (dated: 6-2020) [Input for Iterations: 2]	Profile-Profile Homology Prediction
	Proteome (fasta format)	KEGG Orthology	KEGG Automatic Annotation Server (KAAS)	Homology Prediction based on KEGG Ortholgoy	VISUALISATION IN KEGG PATHWAY MAP
	KEGG Orthogy for individual protein	KEGG Pathway ID	KEGG Mapper	Biolgical Inference
	Proteome (fasta format)	A protein is virulent or not, along with a score	VirulentPred (Webserver)	If a proteins is virulent or not based on AAC (Amino acid composition based), DCB (Dipeptidecomposition based), HDCB (Higher order dipeptide composition based), PSSM (Positionscoring matrix), PSI (Position specificiterated blast) and SVM (Support vectormachine algorithm)	VIRULENCE PREDICTION	FUNCTIONAL ROLE
			algorithm: blastP [e-value < 0.001] database: VFDB [setA: experimental virulent factors] [setB: experimental + predicted virulent factors]
	Proteome (fasta format)	TFs: Transcription Factors [TR: Transcriptional regulator, OCS: One Component System, SF: Sigma Factor, RR: Response Regulator]; TCS: Two-Component Systems [HK: Histidine Kinase, RR: Response Regulator, PP: Phosphotransfer Proteins]; ODPs: Other DNA-binding Proteins	P2RP (Webserver)		REGULATORY ROLE PREDICTION
			DeepTFactor (Stand-alone program)	Outputs three columns: Protein ID, Prediction: True/False,and Score
	Input	Output	Algorithm/Tools/Databases	Remarks	Steps	Role	Module
	Proteome (fasta format)	Predicted Structures	ColabFold (MMSeq2 + Alphafold2)	Atomic coordinates of predicted structures ('.pdb' format) There are other ouputs such as pLDDT, MSA, five predicted structures for individual protein sequence (ranked from 1 to 5), etc.	STRUCTURE PREDICTION	STRUCTURE-FUNCTION ANNOTATION	ANNOTATION BASED ON STRUCTURE
	pLDDT	Qualitative predicted structures with pLDDT > 90 (high accuracy) pLDDT > 70 (low cut-off with correct backbone prediction)	ColabFold (MMSeq2 + Alphafold2)
	Predicted structures of individual protein (atomic coordinate file)	61047000 aligned pairs of predicted structures with PDB templates. The columns are 'Query ID','PDB Template ID', 'Alignment length','RMSD', 'Sequence Identity', 'TMScore1', 'TMScore2'.	TM-align	Structural alignment of each protein's predicted structure with the known PDB templates in RCSB-PDB
	Aligned protein structures to the PDB templates with (TMScore1 and TMScore2 > 0.5)	FOLD, FAMILY, SUPERFAMILY	SCOP2		FOLD, FAMILY, SUPERFAMILY distribution across C. acnes proteome
	Predicted structures of individual protein (atomic coordinate file)	Pockets (atomic coordinate file)	PocketDepth	Depth- based	POCKET DETECTION
			SiteHound	Energy- based
			FPocket	Voronoi tessellation-based
	Pockets (atomic coordinate file)	Qualitative Homologous Pockets (Fmin > 0.6 and N > 6)	algorithm: FLAPP database: non-redundant PDB binding sites(n= 56596)	FLAPP: Fast Local Alignment of Protein Pockets	POCKET COMPARISON
	Input	Output	Algorithm/Tools/Databases	Remarks	Steps	Role	Module
			JavaScript	To perform specific operations or manipulations on data stored in a database.	BROWSER	FRONT-END	DATABASE ARCHITECTURE
			HTML	HTML and CSS are used to create and style user interfaces for web applications that interact with and display data from the database.
			CSS
			Node Js	Node Js is a server-side JavaScript runtime environment used to build scalable and efficient applications that interact with databases and handle data operations.	WEBSERVER	BACK-END
			MongoDB	MongoDB is a NoSQL database system that stores and manages data in a flexible, scalable, and document-oriented manner	DATABASE
	Algorithm/Tools/Databases	Remarks	Steps	Role	Module
	JavaScript	To perform specific operations or manipulations on data stored in a database.	BROWSER	FRONT-END	DATABASE ARCHITECTURE
	HTML	HTML and CSS are used to create and style user interfaces for web applications that interact with and display data from the database.
	CSS
	Node Js	Node Js is a server-side JavaScript runtime environment used to build scalable and efficient applications that interact with databases and handle data operations.	WEBSERVER	BACK-END
	MongoDB	MongoDB is a NoSQL database system that stores and manages data in a flexible, scalable, and document-oriented manner	DATABASE

### Sheet: Summary Stats
				Remarks	Comments
	GENE FINDING		2369	2297 protein coding genes (CDS)
				54 protein non-coding genes (9 rRNA + 45 tRNA)
				17 pseudogenes
	GENE MAPPING		2369	'PPA' ID were mapped to all the 2297genes
				UniProt IDs were mapped to 2297 genes (mapping available only for CDS)
				NCBI Protein IDs were mapped to 2297 genes (mapping available only for CDS)
				NCBI RefSeq IDs were mapped to 2199 genes
	DOMAIN/ MOTIF/ SIGNATURE PREDICTION		InterProScan domains were assigned for 1958 protein coding genes	PFam domains were assigned for 1872 protein coding genes	The e-values are specific to each individual InterPro member database and therefore cannot be compared directly, or a single threshold applied to them all. This is because some member databases use the e-values for post-processing (e.g. SMART, Panther), others just output it as part of their results but actually use other measures for filtering of results (e.g. Pfam and the Hmmer GA cut-off). The…
				CDD domains were assigned for 938 protein coding genes
				PANTHER domains were assigned for 1633 protein coding genes
				Prositepatterns domains were assigned for 456 protein coding genes
				PrositeProfiles domains were assigned for 631 protein coding genes
				Coils domains were assigned for 141 protein coding genes
				SFLD domains were assigned for 24 protein coding genes
				Gene3D domains were assigned for 1659 protein coding genes
				SMART domains were assigned for 418 protein coding genes
				PIRSF domains were assigned for 298 protein coding genes
				HAMAP domains were assigned for 454 protein coding genes
				PRINTS domains were assigned for 294 protein coding genes
				MobiDBLite domains were assigned for 573 protein coding genes
				SUPERFAMILY domains were assigned for 1593 protein coding genes
				TIGRFAM domains were assigned for 705 protein coding genes
	BIOLOGICAL INFERENCE (GENE ONTOLOGY)		BP: For 1402 CDS	Slim BP: For 1036 CDS
			MF: For 1620 CDS	Slim MF: For 1566 CDS
			CC: For 1052 CDS	Slim CC: For 326 CDS
	HOMOLOGY PREDICTION	Sequence-Sequence	1721 (CDS)	Filtered results with e-value < 0.001
		Profile-Profile	2297 (CDS)	Filtered results with e-value < 0.001 [HHblits was run with 2 iterations]
	KEGG	KEGG Orthology (KO)	1503 (out of total 2297 protein-coding genes)	KEGG Ortholgoy were extensively curated and assigned for individual gene.	KEGG orthology were manually curated and updated for 1503 genes (from 1337 genes previoulsy)
		KEGG Pathway	1596 (out of total 2297 protein-coding genes)
	VIRULENCE PREDICTION	VirulentPred	1692	Based on AAC: 896; DCB: 780; HDCB: 666; PSI: 762; PSSM: 755; SVM: 715	VirulentPred
		VFDB		From blastP against setA (with e-value < 0.001): 438; From blastP against setB (with e-value < 0.001): 550	Virlulent Factor Database
	REGULATORY ROLE PREDICTION	P2RP	TCS: [HK: 12, RR: 12, PP: 1]; TF: [TR: 60, OCS: 24, RR: 11, SF: 7]; ODP: 4	P2RP result for C. acnes KPA171202
		DeepTFactor	106		DeepTFactor
	STRUCTURE PREDICTION		2280 (out of 2297 CDS)	No predicted structures for 17 protein-coding genes.
		Quality	Residues with differet plDDT thresholds high confident (plDDT >= 90): 67.4% Intermediate (plDDT >= 70 and plDDT < 90): 18.9% Low (plDDT >= 50 and plDDT < 70): 5.9% No prediction (plDDT < 50): 7.8%		Residues with differet plDDT thresholds plDDT >= 90 [499562/741352] plDDT >= 70 and plDDT < 90 [139930/741352] plDDT >= 50 and plDDT < 70 [43575/741352] plDDT < 50 [58285/741352]
	TM-align		1546 (out of 2280 predicted proteins structures)	TM-align resulted in 61047000 pairs of predicted structures with PDB templates. The columns are 'Query ID', 'PDB Template ID', 'Alignment length', 'RMSD', 'Sequence Identity', 'TMScore1', 'TMScore2'.Further the results were filtered with (TMSocre1 and TMScore > 0.5).	TMScore1 and TMScore2 >= 0.7 [1023/2280 proteins] TMScore1 and TMScore2 >= 0.6 [1294/2280 proteins] TMScore1 and TMScore2 >= 0.5 [1546/2280 proteins]
	Classification of proteome into FOLD, SUPERFAMILY, and FAMILY	FOLD	292 unique FOLDs for 1146 proteins
		SUPERFAMILY	123 unique SUPERFAMILYs for 260 proteins
		FAMILY	430 unique FAMILYs for 684 proteins
	POCKET DETECTION		14586 (Consensus Pockets) for 2205 proteins	PocketDepth: 51,949	C. acnes Pocketome
				SiteHound: 22,800
				FPocket: 25,847
	C. acnes Pocketome characterization		2362 unique ligands --> for 3413 unique pockets --> for 615 unique proteins
	C. acnes Pocketome and ligand cross-check				From STITCH: proteome-ligand file for C. acnes KPA171202 (without any cut-off: 1663/2297 proteins) combined score >= 700 [1303/2297 proteins] combined score >= 600 [1446/2297 proteins] combined score >= 500 [1469/2297 proteins] combined score >= 400 [1538/2297 proteins]
	Protein - protein Interaction Network		1890 genes 19870 interactions

### Sheet: 17 proteins without predicted m
GeneID	UniProt ID	NCBI Protein ID	RefSeq ID	Old.Definition	Definition.in.CAcnesDB	Confidence.Score	RevisedCategory	symbol	GeneLength	Gene.Location	AAsequence	KEGGpathwayID	KEGGpathway	functionalClass	model_quality	ligandID	ligand	intrermolecular_energy	autodock_5_cutoff	PFam	InterPro	CDD	BP	CC	MF	Slim_BP	Slim_CC	Slim_MF	SCOP2_FOLD	SCOP2_Superfamily	SCOP2_FAMILY	KEGG.orthology	Curated.Annotation
PPA0102	Q6ABR7	AAT81862	WP_002530840.1	(GenBank) cobalamin biosynthesis protein CobN	Cobaltochelatase subunit CobN	6	known	cobN	1340	complement(120173..124195)	MPRRLPIPSRGQCPCRPGTAPDSPHLPHRQHSRPSGKCIMTTLSFFSATGGELTLVSQALSRLRTRGLDITLFGRTKDQITDPELARAFAQAAARSDAIVLSFHGGTTSCPAWPALVEAWKNRRESGLPLPWIHIQPTSGDDDGLLAAQDWASGLDDGTWRGLIGLLEMGGPDNVEAALRILVDRVRGGSAPIPDVIPAPTEGIWHPRHGLFTNLAEYRHHLDPDLPTVGITFPRSYWLEHNTAHIEALIEAIKGLDANTVPFFCLRLPDARRGNPSMAQTLETLLRDDDGNRVIDTLIDVHGMSMTAGVPANADAYPKLGVSVLHALTSYAPLAAWKAQGMGAMDVATQAAQPEFDGALITKFLATREVDRVDDLTGAVVPHMVPVPGRPEAMAELAL…	pac00860, pac01100, pac01240	Porphyrin and chlorophyll metabolism, Metabolic pathways, Biosynthesis of cofactors	intermediary metabolism and respiration					-	PF02514: CobN/Magnesium Chelatase	IPR003672: CobN/magnesium chelatase; IPR011953: Cobaltochelatase, CobN subunit	cd10150: CobN_like	GO:0009236- cobalamin biosynthetic process; GO:0015995- chlorophyll biosynthetic process	GO:0016021- integral component of membrane	GO:0051116- cobaltochelatase activity; GO:0016851- magnesium chelatase activity	GO:0006766- vitamin metabolic process		GO:0016874- ligase activity				K02230: magnesium chelatase subunit H [EC:6.6.1.1]
PPA0162	Q6ABE7	AAT81919	WP_002526005.1	(GenBank) pyruvate-flavodoxin oxidoreductase	Pyruvate-flavodoxin oxidoreductase	6	known	nifJ	1204	complement(192711..196325)	MANSSDSRVRTIADGNTAAASVAYRCNELCSIYPITPSSPMAETADEWSAAGRKNIWGDIPTVMEMQSEGGAAGAIHGALQGGALSTTFTASQGLLLMIPNMYKIAGELTSTVFHVAARSLAAQGLSIFGDHQDVMACRQTGFAMLCSSTVQECHDLALISQAATMRSRVPFMHFFEGFRTSHELNVLEMLSDDDIRHFITDDLVHAHRERALSPAHPFIRGTAQNPDTHFQAREAANKYYEKVPSIVQSLMDEFAQVVGRQYHLVEYHGDPEATEVIVCMGSGARTIEHTIDHFNARGHKLGLVELHLFRPFPTAEVVKAIPETARTVAVLDRTKEPGSNGEPLFLDVLAALSEAHSRGTRNSMPIVSGGRYGISSKEFTPGMVAGIVAELELESPRP…	pac00010, pac00020, pac00620, pac00650, pac01100, pac01110, pac01120, pac01200, pac_M00307	Glycolysis / Gluconeogenesis, Citrate cycle (TCA cycle), Pyruvate metabolism, Butanoate metabolism, Metabolic pathways, Biosynthesis of secondary metabolites, Microbial metabolism in diverse environments, Carbon metabolism, Pyruvate oxidation, pyruvate => acetyl-CoA	intermediary metabolism and respiration					-	PF01855: Pyruvate flavodoxin/ferredoxin oxidoreductase, thiamine diP-bdg; PF12838: 4Fe-4S dicluster domain; PF10371: Domain of unknown function; PF01558: Pyruvate ferredoxin/flavodoxin oxidoreductase; PF17147: Pyruvate:ferredoxin oxidoreductase core domain II; PF02775: Thiamine pyrophosphate enzyme, C-terminal TPP binding domain	IPR002869: Pyruvate-flavodoxin oxidoreductase, central domain; IPR029061: Thiamin diphosphate-binding fold; IPR009014: Transketolase C-terminal/Pyruvate-ferredoxin oxidoreductase domain II; IPR037112: Pyruvate-flavodoxin oxidoreductase, EKR domain superfamily; IPR017896: 4Fe-4S ferredoxin-type, iron-sulphur binding domain; IPR002880: Pyruvate flavodoxin/ferredoxin oxidoreductase, pyrimidine bindi…	cd03377: TPP_PFOR_PNO; cd07034: TPP_PYR_PFOR_IOR-alpha_like	GO:0022900- electron transport chain; GO:0006086- acetyl-CoA biosynthetic process from pyruvate		GO:0030976- thiamine pyrophosphate binding; GO:0016903- oxidoreductase activity, acting on the aldehyde or oxo group of donors; GO:0005506- iron ion binding; GO:0051539- 4 iron, 4 sulfur cluster binding; GO:0000287- magnesium ion binding	GO:1901135- carbohydrate derivative metabolic process; GO:0055086- nucleobase-containing small molecule metabolic process; GO:0006790- sulfur compound metabolic process; GO:0006091- generation of precursor metabolites and energy		GO:0016491- oxidoreductase activity				K03737: indolepyruvate ferredoxin oxidoreductase, alpha subunit [EC:1.2.7.8]
PPA0510	Q6AAF3	AAT82263	WP_002517328.1	(GenBank) nitrate reductase alpha chain	nitrate reductase (quinone), alpha chain	6	known	narG	1245	complement(558919..562656)	MTEYDETSDAESPSGSALLKMGTWLRRGTTSPDTRQLFLEGGRDADVFYRKCWSHDKVVRSTHGVNCTGSCSWKIYVKEGIITWESQQTDYPSTGPDMPDYEPRGCPRGASFSWYEYSPTRIRHPYVRSVLLDAWRDKLAEFGDPVDAWASITNDPELSQAYKCARGHGGMVRVSWEEATQIIAAAYVHTIKAYGPDRIAGFSVIPAMSMVSYGAGSRFTELLGGTMLSFYDWYADLPPASPQVFGDQTDVPEAGDWFNSQYLIMWGSNVPVTRTPDAHFMTEARYHGQKVVVVSPDYADNTKFADEWLRVASGTDGALAMAMGHVILSEFHVTRREPMFLDYMRRYTDSPFLVELDRFDGPQADGAAYVPGKFLTADKVNLQTRPDHPEFRPLVMEAD…	pac00910, pac01100, pac01120, pac02020	Nitrogen metabolism, Metabolic pathways, Microbial metabolism in diverse environments, Two-component system	intermediary metabolism and respiration					-	PF00384: Molybdopterin oxidoreductase; PF01568: Molydopterin dinucleotide binding domain	IPR006656: Molybdopterin oxidoreductase; IPR027467: Molybdopterin oxidoreductase, molybdopterin cofactor binding site; IPR009010: Aspartate decarboxylase-like domain superfamily; IPR006963: Molybdopterin oxidoreductase, 4Fe-4S domain; IPR006655: Molybdopterin oxidoreductase, prokaryotic, conserved site; IPR037943: Nitrate reductase alpha subunit-like, MopB domain; IPR006657: Molybdopterin dinucle…	cd02776: MopB_CT_Nitrate-R-NarG-like	GO:0042126- nitrate metabolic process	GO:0009325- nitrate reductase complex; GO:0005886- plasma membrane	GO:0008940- nitrate reductase activity; GO:0043546- molybdopterin cofactor binding; GO:0051539- 4 iron, 4 sulfur cluster binding; GO:0046872- metal ion binding		GO:0005886- plasma membrane	GO:0016491- oxidoreductase activity				K00370: dimethylsulfide dehydrogenase subunit alpha [EC:1.8.2.4]
PPA0541	Q6AAC2	AAT82294	WP_002518816.1	(GenBank) transcription-repair coupling factor	Transcription-repair-coupling factor	6	known	mfd	1222	593435..597103	MLWGGESSRTTSRVMVSVGTTTYPMLVTFGGLTSLLSREPVLSHVVEDALTRRTPTLDLQVAASARPAVAAVLGRSLDGSGRLPVLLVTSTFREAEESVATLKTWLGADAVCYYPSWETLPHERLSPRTDTVGRRMEVLRRLCGTEGEVPQVVVAPVRSLLQPQVAGLGRVAPVRLAVGEEHDLTELATELVNAAYSRVDMVERRGEFAVRGGIVDVFPPVLEHPVRIDFFGDEIEEMTSFAVADQRSTDETHQELICAPCRELILTDEVRSRAKALLTDHPELADMLERIGNGQAVEGMEALMPALVDEMELLVDVLPEHAMVVLSDPEMVRSRAADLVRTSEEFLGAGWAAAAGGGQAPIDLAASGYRSLAQVRSHCLERGMAWWSMSSFSLDSSAT…	pac03420	Nucleotide excision repair	information pathways					-	PF17757: UvrB interaction domain; PF03461: TRCF domain; PF02559: CarD-like/TRCF domain; PF00270: DEAD/DEAH box helicase; PF00271: Helicase conserved C-terminal domain	IPR014001: Helicase superfamily 1/2, ATP-binding domain; IPR027417: P-loop containing nucleoside triphosphate hydrolase; IPR041471: UvrB, interaction domain; IPR037235: TRCF-like, C-terminal D7 domai; IPR003711: CarD-like/TRCF domain; IPR001650: Helicase, C-terminal; IPR004576: Transcription-repair coupling factor; IPR005118: Transcription-repair-coupling factor, C-terminal domain; IPR036101: Car…	cd17991: DEXHc_TRCF	GO:0000716- transcription-coupled nucleotide-excision repair, DNA damage recognition; GO:2000112- regulation of cellular macromolecule biosynthetic process; GO:0006355- regulation of transcription, DNA-templated	GO:0005737- cytoplasm	GO:0003684- damaged DNA binding; GO:0004386- helicase activity; GO:0005524- ATP binding; GO:0016787- hydrolase activity	GO:0006355- regulation of transcription; GO:0006281- DNA repair		GO:0016787- hydrolase activity; GO:0003677- DNA binding				K03723: competence protein ComFA
PPA1029	Q6A8Y5	AAT82781	WP_002531408.1	(GenBank) ATP-dependent helicase HrpA	ATP-dependent RNA helicase HrpA	6	known	hrpA	1361	1116155..1120240	MPNSRLEGELPGGGVVTFDTDLPIAAHADEIADLIKHHQVVVVAGETGSGKTTQLPKICLALGRRQIAHTQPRRIAARSVAERVAEEMGVELGEQVGYQVRFTRRASSDTALTVMTDGVLLAEISHDRDLCAHDTIIIDEAHERSLNIDFLLGYLKQLLPRRPDLKVIITSATIDTARFSAHFDDAPVIEVSGRTYPVEVRYRPLDPSEQIRPDDEDDIDDEDELLHRPSAPSLTSPDDEVVDQVTGICRAVQELCREESGDILVFLAGEQEIRETAEALADLNLSNTEVLPLFARLSAAEQHRVFTPHTGRRIVLATNVAETSLTVPGIRYVIDPGTARISRYSVRTKVQRLPIEPVSQASANQRAGRCGRVAPGICIRLYSQTSFESRPEFTEPEIL…			information pathways					-	PF00270: DEAD/DEAH box helicase; PF04408: Helicase associated domain (HA2); PF07717: Oligonucleotide/oligosaccharide-binding (OB)-fold; PF11898: Domain of unknown function (DUF3418); PF00271: Helicase conserved C-terminal domain	IPR011545: DEAD/DEAH box helicase domain; IPR007502: Helicase-associated domain; IPR001650: Helicase, C-terminal; IPR027417: P-loop containing nucleoside triphosphate hydrolase; IPR014001: Helicase superfamily 1/2, ATP-binding domain; IPR011709: DEAD-box helicase, OB fold; IPR024590: RNA helicase HrpA, C-terminal; IPR010222: RNA helicase HrpA; IPR003593: AAA+ ATPase domain	cd18791: SF2_C_RHA			GO:0003724- RNA helicase activity; GO:0005524- ATP binding; GO:0003676- nucleic acid binding; GO:0016787- hydrolase activity			GO:0140098- catalytic activity, acting on RNA; GO:0016787- hydrolase activity				K03578: ATP-dependent RNA helicase DHX8/PRP22 [EC:3.6.4.13]
PPA1134	Q6A8N4	AAT82882	WP_002531382.1	(GenBank) large subunit of NADH-dependent glutamate synthase	large subunit of NADH-dependent glutamate synthase	6	known	gltB	1505	1230077..1234594	MIFGHHPRQGLYDPQFEHDACGVAFVATMTGVASHKIVEQGLEALRNLDHRGATGADPAAGDGAGILVQVPDAFLRRTTGIRLPEPGSYAVGLAFMPVDEAQRARARAAIELIAADEGIKVLGWREVPVHTHTLSEISLGTMPHFEHLLIRARDGRVGMDLERLAFVLRRRAQHEAGVYFASLSSRTLVYKGMLTTHQLEEVFPELHDTDLSSAVALVHSRFSTNTFPSWELAHPYRLIAHNGEINTVRGNRSWMQAREALLQSDLIPGDLARLYPICTPSGSDSASFDEVLELLHLGGRSLPHAVLMMIPEAWQENTEMSQELRDFYEFHSFLMEPWDGPACVIFTDGNQIGAVLDRNGLRPARYWVTDDGLVVFASESGVLDLPDAHVVEKGRLKPG…	pac00250, pac00910, pac01100, pac01110, pac01120, pac01230	Alanine, aspartate and glutamate metabolism, Nitrogen metabolism, Metabolic pathways, Biosynthesis of secondary metabolites, Microbial metabolism in diverse environments, Biosynthesis of amino acids	information pathways					-	PF01645: Conserved region in glutamate synthase; PF01493: GXGXG motif; PF00310: Glutamine amidotransferases class-II; PF04898: Glutamate synthase central domain	IPR029055: Nucleophile aminohydrolases, N-terminal; IPR002932: Glutamate synthase domain; IPR002489: Glutamate synthase, alpha subunit, C-terminal; IPR036485: Glutamate synthase, alpha subunit, C-terminal domain superfamily; IPR013785: Aldolase-type TIM barrel; IPR017932: Glutamine amidotransferase type 2 domain; IPR006982: Glutamate synthase, central-N	cd00982: gltB_C; cd02808: GltS_FMN; cd00713: GltS	GO:0006537- glutamate biosynthetic process; GO:0006541- glutamine metabolic process		GO:0015930- glutamate synthase activity; GO:0051538- 3 iron, 4 sulfur cluster binding; GO:0016639- oxidoreductase activity, acting on the CH-NH2 group of donors, NAD or NADP as acceptor; GO:0046872- metal ion binding; GO:0016643- oxidoreductase activity, acting on the CH-NH2 group of donors, iron-sulfur protein as acceptor; GO:0016740- transferase activity	GO:0006520- cellular amino acid metabolic process		GO:0016740- transferase activity; GO:0016491- oxidoreductase activity				K00265: glutamate synthase (NADPH) large chain [EC:1.4.1.13]
PPA1150	Q6A8L7	AAT82899	WP_002521609.1	(GenBank) DNA polymerase III alpha subunit	DNA polymerase III subunit alpha	6	known	dnaE	1220	1249423..1253085	MSLVPTTLSRSARSQGTIPRAWGRNVKGVPVARSDFVHLHTHTEYSMLDGAASNEKLFAEVARQGMPAVAMTDHGNMFGAYEFFQISKKYDGDQNPLVKPIIGIEAYVAPSTRKSRVQEFWGTSRDAGDPDAEGGKDVSGGGRYTHMTMWAKDSEGLHNLFRLSSLASYEGYYMKPRMDRELMGQYPGGIIASTGCPSGEVQTRLRLGQFEEACQAASDYRDIFGRENYFCELMDHGVPIEKQVRSDLLKLAKKLDIPLLVTNDSHYVTEDQADAHDSLLCVGVGRNKDDPNRFRFNGSGYYIKSSEQMRALFPDHPEACDNTLLLTEMIGSYDEVFKYVDRMPQFDVPEGETQESWLRKKLQEGLDEKFGPNPPKEVLERLETELSVIEPLGFASYFL…	pac03030, pac03430, pac03440	DNA replication, Mismatch repair, Homologous recombination	information pathways					-	PF07733: Bacterial DNA polymerase III alpha NTPase domain; PF02811: PHP domain; PF01336: OB-fold nucleic acid binding domain; PF14579: Helix-hairpin-helix motif; PF17657: Bacterial DNA polymerase III alpha subunit finger domain	IPR011708: Bacterial DNA polymerase III, alpha subunit, NTPase domain; IPR004805: DNA polymerase III, alpha subunit; IPR004013: PHP domain; IPR004365: OB-fold nucleic acid binding domain, AA-tRNA synthetase-type; IPR041931: Bacterial DNA polymerase III alpha subunit, thumb domain; IPR016195: Polymerase/histidinol phosphatase-like; IPR029460: DNA polymerase, helix-hairpin-helix motif; IPR003141: P…	cd12113: PHP_PolIIIA_DnaE3; cd04485: DnaE_OBF	GO:0071897- DNA biosynthetic process; GO:0006260- DNA replication; GO:0090305- nucleic acid phosphodiester bond hydrolysis	GO:0005737- cytoplasm	GO:0008408- 3'-5' exonuclease activity; GO:0003887- DNA-directed DNA polymerase activity; GO:0003676- nucleic acid binding	GO:0006260- DNA replication		GO:0140097- catalytic activity, acting on DNA; GO:0016787- hydrolase activity; GO:0016740- transferase activity				K02337: error-prone DNA polymerase [EC:2.7.7.7]
PPA1172	Q6A8J4	AAT82921	WP_011183812.1	(GenBank) activator of 2-hydroxyglutaryl-CoA dehydratase fused to uncharacterized conserved protein	Activase, activator of 2-hydroxyglutaryl-CoA dehydratase fused to uncharacterized conserved protein	3	known	hgdC	1477	complement(1273635..1278068)	MDAHIGNAIPPDAQDLRMGLDVGSTTIKAVILDPDENILFEDYRRHHANITGAMASLLGDAADALPGAKVRTTVTGSAGLGTAEALGLTFIQEVMAETAAVQRWNPDADVLLELGGEDAKITYLKPVPEQRMNGSCAGGTGAFIDQMATLLHTDTPGLNDLASRAKTIHPIASRCGVFAKSDLQPLINEGARHEDLAASVLQAVATQCIAGLACGRPIRGKVIFLGGPLHFMPSLRDAFSRVLDGKVDAYITPDRAQLYVAMGAALTSTSEPVDLAETAKRSRHARTQNGISQSMPPLFRSEEELDEFNRRHSHAKLPRLPLHDARGSLFLGIDAGSTTIKSVLIDESLNIVASHYASNEGDPVSAAVQILADLYDTMPAEATIARTCTTGYGEGLVKA…			regulatory protein					-	PF06050: 2-hydroxyglutaryl-CoA dehydratase, D-component; PF09989: CoA enzyme activase uncharacterised domain (DUF2229); PF01869: BadF/BadG/BcrA/BcrD ATPase family	IPR010327: FldB/FldC dehydratase alpha/beta subunit; IPR018709: CoA enzyme activase, domain of unknown function DUF2229; IPR043129: ATPase, nucleotide binding domain; IPR002731: ATPase, BadF/BadG/BcrA/BcrD type				GO:0051536- iron-sulfur cluster binding; GO:0016836- hydro-lyase activity; GO:0016787- hydrolase activity			GO:0016829- lyase activity; GO:0016787- hydrolase activity				: benzoyl-CoA reductase subunit D [EC:1.3.7.8]
PPA1261	Q6A8A7	AAT83008	WP_002531354.1	(GenBank) 2-oxoglutarate dehydrogenase	Multifunctional oxoglutarate decarboxylase/oxoglutarate dehydrogenase thiamine pyrophosphate-binding subunit/dihydrolipoyllysine-residue succinyltransferase subunit	6	known	kgd	1236	1366241..1369951	MVSPAPHDKSNNSPDFGANDWLIEEMRDQYQSDPNSVDPAWATFFRKEAVESTDSVTKSAAKDVPGASAPKPATKPQPVPAAKPAPITAPKPQKQPPRPPMSADAPRHSAKLETVEPTVTKMKGAPMRTAKNMDQSLTMPTATTVRDVPMQLVIEQRTMINSFLKKAKGGKVSFTHILAYAMVQALKTVPAMNNAYAEIDGKPHLIENHQINLGMAIDVIASDGSRKLVVPAIKGAEQMDFLDFWRAYEEIVRKGRTNELTVDDFKGVTASLTNPGGFGTNHSIARLMPGQGMILGVGSIDYPAAYQGNSPTRIAELGISKVTTLTSTYDHRIIQGAQSGEFLRRMHQLLLGADRFYEDIFESLRIPYAPVQWASDRLANRADQVGKQARVIELIDAWR…	pac00020, pac01100, pac01110, pac01120, pac01200, pac00630, pac_M00009, pac_M00011	Citrate cycle (TCA cycle), Metabolic pathways, Biosynthesis of secondary metabolites, Microbial metabolism in diverse environments, Carbon metabolism, Glyoxylate and dicarboxylate metabolism, Citrate cycle (TCA cycle, Krebs cycle), Citrate cycle, second carbon oxidation, 2-oxoglutarate => oxaloacetate	intermediary metabolism and respiration					-	PF16870: 2-oxoglutarate dehydrogenase C-terminal; PF02779: Transketolase, pyrimidine binding domain; PF00198: 2-oxoacid dehydrogenases acyltransferase (catalytic domain); PF16078: 2-oxoglutarate dehydrogenase N-terminus; PF00676: Dehydrogenase E1 component	IPR031717: Multifunctional 2-oxoglutarate metabolism enzyme, C-terminal; IPR023213: Chloramphenicol acetyltransferase-like domain superfamily; IPR011603: 2-oxoglutarate dehydrogenase E1 component; IPR005475: Transketolase-like, pyrimidine-binding domain; IPR042179: Multifunctional 2-oxoglutarate metabolism enzyme, C-terminal domain superfamily; IPR001078: 2-oxoacid dehydrogenase acyltransferase, …	cd02016: TPP_E1_OGDC_like	GO:0006099- tricarboxylic acid cycle		GO:0016751- S-succinyltransferase activity; GO:0004591- oxoglutarate dehydrogenase (succinyl-transferring) activity; GO:0030976- thiamine pyrophosphate binding; GO:0000287- magnesium ion binding; GO:0140096- catalytic activity, acting on a protein; GO:0016829- lyase activity	GO:0006091- generation of precursor metabolites and energy		GO:0140096- catalytic activity, acting on a protein; GO:0016829- lyase activity; GO:0016740- transferase activity; GO:0016491- oxidoreductase activity				K01616: multifunctional 2-oxoglutarate metabolism enzyme [EC:2.2.1.5 4.1.1.71 1.2.4.2 2.3.1.61]
PPA1312	Q6A854	AAT83061	WP_002519440.1	(GenBank) predicted metal-dependent hydrolase	Predicted metal-dependent hydrolase	2	putative	PPA1312	222	complement(1418651..1419319)	MPKSVVSKVSFSPGMMGVMADMAVPDEIIEARDGRPEIIIRRSARRRRTLSARMEGSSVLVMVPMGMRKADQDRQVMELVDKVTKSDARRRHHDSNDELTRRALRLCQKYLDPRVNDTVEPASVRWVSNQNSRWGSCTPSTGQIRLSDRMIGFPDWVVDHVLAHELCHLVEGHHNRRFHELLAGFPNAERAEGFLTGFQWAVSGEADNTRNDPDDNPADQSS			intermediary metabolism and respiration, Detoxification virulence and adaptation					-	PF01863: Protein of unknown function DUF45	IPR002725: YgjP-like, metallopeptidase domain	cd07344: M48_yhfN_like	GO:0006508- proteolysis		GO:0016787- hydrolase activity; GO:0140096- catalytic activity, acting on a protein			GO:0140096- catalytic activity, acting on a protein; GO:0016787- hydrolase activity				: metalloprotease [EC:3.4.24.-]
PPA1329	Q6A837	AAT83078	WP_023031541.1	(GenBank) NAD-glutamate dehydrogenase	NAD-specific glutamate dehydrogenase, large form	6	known	PPA1329	1539	complement(1445790..1450409)	MSEMDEVIPALVAAVQEQHATGDHYRDDAIRQAMEHQAQLALRPGPVRVDVIVDPPWSDGQINSVQVVTGDRPFLVDTVVSCLLRHGWRVEDVRHPIIGVKRDRGTIEAVGTPGRGGCASESWIHIDVTAPLGTDIGQAAEQLRDDLCACLDQVVCATDDWGAMHEAMLRTAELVSASSGPADDRDSSRELLEWLADDHFMYLSYQEFAVDGETMTPVAGTHLGIAEEGPRFDAVPHNDDKATVIVTKDSVRSAVQRNGYRDYIGVRIRDEHGAVVAEHRFLGLLGSAAYTESVAHIPVLRAKASRILALSGYRANSHSGKAVVRTIAEFPRDDFFEASAEELVPLIMAIVDLREKQRLRALVRRGPWGRFFHLLVFVPADRFDASTVGVVEGIVAKRT…	pac00220, pac00250, pac00430, pac00910, pac01100, pac01120	Arginine biosynthesis, Alanine, aspartate and glutamate metabolism, Taurine and hypotaurine metabolism, Nitrogen metabolism, Metabolic pathways, Microbial metabolism in diverse environments	intermediary metabolism and respiration					-	PF05088: Bacterial NAD-glutamate dehydrogenase	IPR028971: NAD-glutamate dehydrogenase; IPR046346: Aminoacid dehydrogenase-like, N-terminal domain superfamily; IPR007780: NAD-glutamate dehydrogenase, bacteria; IPR036291: NAD(P)-binding domain superfamily		GO:0019551- glutamate catabolic process to 2-oxoglutarate		GO:0004352- glutamate dehydrogenase (NAD+) activity	GO:0006520- cellular amino acid metabolic process		GO:0016491- oxidoreductase activity				K15371: glutamate dehydrogenase [EC:1.4.1.2]
PPA1569	Q6A7F3	AAT83312	WP_049751731.1	(GenBank) conserved protein (sialidase-like protein)	Endo-alpha-N-acetylgalactosaminidase	5	known	PPA1569	1321	1690506..1694471	MSRTPRGRSIGALAVSAGTMLALIAPTAPAHAETRYRQINQAAITAVAADSATATDPISNTLDGNPDTIWHTTWQNGKDPLPHWIVFKLGDEAVNLGKVEITPRSSSNGSGRMHDYELYTANTKTCNNAAFSSAKPVATGSYGASDTSIRKITFAATKATCVKVKVNSSWGGDGSDEEVSSMAEFNAFTVDGSDPSPDPTPSEPPTPEVPKDAISLSDGTVTVRARRDFPQVIDYTVGHAHMAGRIGSPLTKVRINGADHVATVSAPTTTGSSASWKLTFRDLPGVELTADIKVSDGVMTWSIPHIVDTPDHRVNTVSVPGLTLASVTSTDPKAQLSSANIVVDRNKTGDLFQPLATADVSQDTSWVAMANDSTLAAGFEDNATQDGLVGSAATVARFV…	pac03070	Bacterial secretion system	Detoxification virulence and adaptation					-	PF18080: Galactose mutarotase-like fold domain; PF12905: Endo-alpha-N-acetylgalactosaminidase; PF17451: Glycosyl hydrolase 101 beta sandwich domain; PF00754: F5/8 type C domain; PF17974: Galactose-binding domain-like	IPR040633: Galactose mutarotase-like fold domain; IPR025706: Endo-alpha-N-acetylgalactosaminidase; IPR008979: Galactose-binding-like domain superfamily; IPR035364: Glycosyl hydrolase 101, beta-sandwich domain; IPR000421: Coagulation factor 5/8 C-terminal domain; IPR014718: Glycoside hydrolase-type carbohydrate-binding; IPR040502: Galactose-binding domain-like; IPR013780: Glycosyl hydrolase, all-b…	cd14244: GH_101_like		GO:0005576- extracellular region; GO:0016021- integral component of membrane	GO:0033926- glycopeptide alpha-N-acetylgalactosaminidase activity; GO:0030246- carbohydrate binding		GO:0005576- extracellular region	GO:0140096- catalytic activity, acting on a protein; GO:0016787- hydrolase activity				K17624: endo-alpha-N-acetylgalactosaminidase [EC:3.2.1.97]
PPA1615	Q6A7B3	AAT83352	WP_002531033.1	(GenBank) DeaD/DeaH box helicase	ATP-dependent helicase YprA (DUF1998 family), DeaD/DeaH box helicase	5	known	PPA1615	2117	1744116..1750469	MSELVPPKQAAKLQNALLDYLTTTFALSDADAQRALDEFLRDPDEGIFKGPYLRTRMPFAPAPRYSADELEWMPENFTPYGHQARAFTRLNSALGRPRPTLVTTGTGSGKTEAFLLPILDHVIRARRNGVTGVKGLILYPMNALANDQAQRLAHLISTDKQLAEVTAAIYTGENGATRTIVSKDGLITDRTVIRDDAPDILLTNYKMLDQLLLRHEDQHIWQQSAESLQYLVLDEFHTYDGAQGTDVAMLLRRLGLALKSYWPERGSKADTHTTEEWDRPLGKITPVGTSATLGTTPDISKTANQSSSGERSGDMAAFATTVFGEPFDTSCVVTEFRKTIDEWAGDAQKRLWDREIEPRTINALIVNDLVNAVTHRPSDEVCATLLTSLYEGAEGLTDR…			information pathways					-	PF09369: Domain of unknown function (DUF1998); PF00270: DEAD/DEAH box helicase; PF00271: Helicase conserved C-terminal domain	IPR027417: P-loop containing nucleoside triphosphate hydrolase; IPR014001: Helicase superfamily 1/2, ATP-binding domain; IPR018973: MrfA-like Zn-binding domain; IPR001650: Helicase, C-terminal; IPR011545: DEAD/DEAH box helicase domain				GO:0004386- helicase activity; GO:0005524- ATP binding; GO:0003676- nucleic acid binding; GO:0008186- ATP-dependent activity, acting on RNA; GO:0140098- catalytic activity, acting on RNA; GO:0016787- hydrolase activity			GO:0140098- catalytic activity, acting on RNA; GO:0016787- hydrolase activity				ATP-dependent RNA helicase RhlB [EC:3.6.4.13]
PPA1820	Q6A6R7	AAT83546	WP_011183930.1	(GenBank) beta-galactosidase fused to beta-N-acetylhexosaminidase	beta-galactosidase fused to beta-N-acetylhexosaminidase	5	known	PPA1820	1418	1984531..1988787	MSNQPGPLRGTANLARSKQWLHAFDAIARKHQVTTGGGSLLMYQVENELLDESSDRSAFLKALTSYVRADGITVPLFTNDYSMAGHFSDTSKYGTDFYAYDSYPLGFTCNGKRNALSDHEAEFRAIAPTTPQFITEAQGGAFTPWGAPFTPSACAKFADPAFTRQWGVSTIGNGVTAFNYYMLEGGTNWGWTGAPASGFTSYDYGAALDEERTLTDKFAVQKEIGYFQRALPWLAATNPVSAPEPTDVKGSPVHAYQRTTGATGPRFIGFRLGDSNATTDTTFTTPLDLDSDGSANRQHVVDDRDSAISYQGSWVQRSDPGASGKTLTVSSRKGDTATLTFTGTGISVISGTGTDHGMVSLRVDGDAPVEATGHVDSDQNRPAQKVLHEFTGLSGGRHT…	pac00511, pac00520, pac01100	Other glycan degradation, Amino sugar and nucleotide sugar metabolism, Metabolic pathways	intermediary metabolism and respiration					-	PF00728: Glycosyl hydrolase family 20, catalytic domain; PF13364: Beta-galactosidase jelly roll domain; PF01301: Glycosyl hydrolases family 35; PF10435: Beta-galactosidase, domain 2; PF02838: Glycosyl hydrolase family 20, domain 2	IPR029018: Beta-hexosaminidase-like, domain 2; IPR008979: Galactose-binding-like domain superfamily; IPR015883: Glycoside hydrolase family 20, catalytic domain; IPR025300: Beta-galactosidase jelly roll domain; IPR037110: Beta-galactosidase, domain 2 superfamily; IPR017853: Glycoside hydrolase superfamily; IPR031330: Glycoside hydrolase 35, catalytic domain; IPR018954: Beta-galactosidase, domain 2…		GO:0005975- carbohydrate metabolic process		GO:0004563- beta-N-acetylhexosaminidase activity; GO:0102148- N-acetyl-beta-D-galactosaminidase activity; GO:0004565- beta-galactosidase activity	GO:0005975- carbohydrate metabolic process		GO:0016787- hydrolase activity				K12373: hexosaminidase [EC:3.2.1.52]
PPA1883	Q6A6K7	AAT83606	WP_011183941.1	(GenBank) DNA-directed RNA polymerase beta' chain	DNA-directed RNA polymerase subunit beta'	6	known	rpoC	1293	complement(2041158..2045039)	MLDTNYYDRLQIGLATADQIRAWSHGEVKKPETINYRTLKPERDGLFCEKIFGPTRDWECYCGKYKRVRFKGIICERCGVEVTRSNVRRERMGHIELVAPVTHIWYFKGVPSRLGYLLDIAPKDLEKVIYFAAYMITAVDDEARHRDLPSLEAKVQTERSRLEQRRDSELEARRVKLEEDMAQLEADGAKADVRRKVKDGAEKELKHIETRAQRQIDRLDAVWDRFKNLKVQDLEGDEILYREMKSRFGKYFEGSMGAEAVKRRLHDFDLKSESEKLREIIKTGRGQKKTRALKRLKVVQAFLDSGNSPEAMVLDCVPVIPPDLRPMVQLDGGRFATSDLNDLYRRVINRNNRLKRLVDLGAPEIIVNNEKRMLQEAVDSLFDNGRRGRPVSGPGNRPL…	pac03020	RNA polymerase	information pathways					-	PF04998: RNA polymerase Rpb1, domain 5; PF04997: RNA polymerase Rpb1, domain 1; PF04983: RNA polymerase Rpb1, domain 3; PF05000: RNA polymerase Rpb1, domain 4; PF00623: RNA polymerase Rpb1, domain 2	IPR012754: DNA-directed RNA polymerase, subunit beta-prime, bacterial type; IPR007081: RNA polymerase Rpb1, domain 5; IPR045867: DNA-directed RNA polymerase, subunit beta-prime; IPR007080: RNA polymerase Rpb1, domain 1; IPR006592: RNA polymerase, N-terminal; IPR044893: RNA polymerase Rpb1, clamp domain superfamily; IPR007066: RNA polymerase Rpb1, domain 3; IPR007083: RNA polymerase Rpb1, domain 4…	cd02655: RNAP_beta'_C; cd01609: RNAP_beta'_N	GO:0032774- RNA biosynthetic process; GO:0034645- cellular macromolecule biosynthetic process; GO:0010467- gene expression		GO:0003899- DNA-directed 5'-3' RNA polymerase activity; GO:0000287- magnesium ion binding; GO:0008270- zinc ion binding; GO:0003677- DNA binding			GO:0140098- catalytic activity, acting on RNA; GO:0016740- transferase activity; GO:0003677- DNA binding				K03046: DNA-directed RNA polymerase subunit beta' [EC:2.7.7.6]
PPA1884	Q6A6K6	AAT83607	WP_011183942.1	(GenBank) DNA-directed RNA polymerase beta chain	DNA-directed RNA polymerase subunit beta	6	known	rpoB	1159	complement(2045208..2048687)	MAATRTASKNTSAISPQSGRISFAKIHEPLEVPNLLDLQVESFNWLVGNEIWQSRVDAALAEGRTDINTKSGLEEIFEEISPIEDYSQTMSLSFRDHRFEDPKHSVDECKDRDTTYAAPLFVTAEFMNNETEEIKSQTVFIGDFPLMTSKGTFIINGTERVVVSQLVRSPGVYFEKTADKTSDKDIFTCKVIPSRGAWLEFAIDKRDTVGVRLDRKRKQNVTVFLKALGWTADRILEEFGTHESIRQTLEKDHGVETQDQALLDIYKKLRPGEPPSRDAAQQLLENYYFNPKRYDLAKVGRYKINKKLGLSLPFDQQVLTVDDIVAAIHFVCALHEGTAILPREGQDDIVVEPDDIDHFGNRRLRTVGELIQNQLRTGLSRMERVVRDRMTTQDIEAIT…	pac03020	RNA polymerase	information pathways					-	PF04565: RNA polymerase Rpb2, domain 3; PF00562: RNA polymerase Rpb2, domain 6; PF10385: RNA polymerase beta subunit external 1 domain; PF04560: RNA polymerase Rpb2, domain 7; PF04563: RNA polymerase beta subunit; PF04561: RNA polymerase Rpb2, domain 2	IPR010243: DNA-directed RNA polymerase beta subunit, bacterial-type; IPR042107: DNA-directed RNA polymerase, beta subunit, external 1 domain superfamily; IPR007645: RNA polymerase Rpb2, domain 3; IPR007120: DNA-directed RNA polymerase, subunit 2, hybrid-binding domain; IPR014724: RNA polymerase Rpb2, OB-fold; IPR019462: DNA-directed RNA polymerase, beta subunit, external 1 domain; IPR037033: DNA-…	cd00653: RNA_pol_B_RPB2	GO:0032774- RNA biosynthetic process; GO:0034645- cellular macromolecule biosynthetic process; GO:0010467- gene expression		GO:0032549- ribonucleoside binding; GO:0003899- DNA-directed 5'-3' RNA polymerase activity; GO:0003677- DNA binding			GO:0140098- catalytic activity, acting on RNA; GO:0016740- transferase activity; GO:0003677- DNA binding				K03043: DNA-directed RNA polymerase subunit B [EC:2.7.7.6]
PPA2274	Q6A5I3	AAT83980	WP_011184022.1	(GenBank) alanine dehydrogenase	Alanine dehydrogenase	6	known	ald_2	370	complement(2465524..2466636)	MRVGVPTEVKNSEFRVAVTPAGVHALVGRGHEVLVQAGAGVGSGIPDSDFVGAGARVVGDVESVWGDADLVLKVKEPVAEEYGRLHEGLVLFTYLHLAADEALTRELLGRGVTSIAYETVELADHSLPLLSPMSEIAGRLAAQVGANCLLQSAGGRGVLFGGGSGVRRGRVSVLGGGVAGLCAARVAAGMGADVTVFDVDVARMRYIDEVWGGRIGTRFSSPLAVREACGESDVVIGSVLVPGARTPHLVDHEMVLGMVPGSVLVDVAVDQGGCFEDSHPTTHADPTFVVGGSVFYCVANMPGAVPHTSTYALTNATMRYVLLLADEGWRGACGSRDDLRRGLATCDGKLVSAPVGEALGIECVPVSEVL	pac00250, pac00430, pac01100	Alanine, aspartate and glutamate metabolism, Taurine and hypotaurine metabolism, Metabolic pathways	intermediary metabolism and respiration					-	PF05222: Alanine dehydrogenase/PNT, N-terminal domain; PF01262: Alanine dehydrogenase/PNT, C-terminal domain	IPR008141: Alanine dehydrogenase; IPR007886: Alanine dehydrogenase/pyridine nucleotide transhydrogenase, N-terminal; IPR007698: Alanine dehydrogenase/pyridine nucleotide transhydrogenase, NAD(H)-binding domain; IPR008143: Alanine dehydrogenase/pyridine nucleotide transhydrogenase, conserved site-2; IPR036291: NAD(P)-binding domain superfamily	cd05305: L-AlaDH	GO:0042853- L-alanine catabolic process		GO:0000286- alanine dehydrogenase activity; GO:0000166- nucleotide binding; GO:0046872- metal ion binding	GO:0006520- cellular amino acid metabolic process		GO:0016491- oxidoreductase activity				K00259: alanine dehydrogenase [EC:1.4.1.1]
