## Supplementary Sheet S2 for "CAcnesDB: A database of *Cutibacterium acnes* with Integrated Functional Insights derived from Multi-modal Genome Annotation"

### Sheet: PPA0018
			Value Added
	C. acnes KPA171202 ID		PPA0018
	KEGG annotation		(GenBank) sugar kinase
	CAcnesDB Annotation		Ribokinase, RbsK
	Length		309
	Gene Finding	Prokka	(21044...21973),CDS, Ribokinase, rbsK_1
		PGAP	(21044..21973), CDS, Ribokinase
	homology search	Sequence-sequence (Algorithm: BlastP, Database: UniProt)	sp|O60116|RBSK_SCHPO Schizosaccharomyces pombe (strain 972 / ATCC 24843) (Fission yeast), Rbk1
		Profile-Profile (Algorithm: HHblits, Database: UniRef100 )	UniRef100_A0A010PKG8, Ribokinase
	Gene Ontology	Biological Process	GO:0046835 carbohydrate phosphorylation GO:0019303 D-ribose catabolic process
		Molecular Function	GO:0005524 ATP binding GO:0004747 ribokinase activity GO:0046872 metal ion binding
		Cellular Component	GO:0005737 cytoplasm
	KEGG	KEGG orthology	K00852 dehydrogluconokinase [EC:2.7.1.13] K00852 ribokinase [EC:2.7.1.15]
		KEGG pathway	pac00030 Pentose phosphate pathway pac01100 Metabolic pathways
	Domains / Signatures	PFam	PF00294 pfkB family carbohydrate kinase
		InterProScan	IPR011611 Carbohydrate kinase PfkB IPR029056, IPR002173, IPR002139, IPR011877
		Gene3D	G3DSA:3.40.1190.20
		Coils	-
		Hamap	MF_01987 Ribokinase [rbsK]
		Pirsf	-
		CDD	cd01174 ribokinase
		PrositePatterns	PS00584 pfkB family of carbohydrate kinases signature 2
		SMART	-
		SFLD	-
		superfamily	SSF53613 Ribokinase-like
		PrositeProfiles	-
		Mobidblite	-
		Tigrfam	-
		PRINTs	Ribokinase signature
	Functional Class		Intermediary metabolism and Respiration
	Functional Role	Regulatory Role	No regulatory role (from P2RP, DeepTFactor)
		Virulence	Virulent (From VFDB) non-virulent (From VirulentPred)
	Annotation from Structure	Structure predicted from ColabFold	Yes
	Structural Domains from SCOP2	Fold	2000058, YjeF C-terminal domain-like
		SuperFamily	-
		Familly	4002441, YjeF C-terminal domain-like
	Model Quality	Quality check (Residues having pLDDT >= 70)	302 (97.7%)
	High Confidence Pocket	High Confidence Pockets (HCPs)	7
	Ligands	Template	PPA0018_pocket0 1TZ6_ACP_A_401 PPA0018_pocket1 4XCK_RIB_A_401 PPA0018_pocket10 5ZUE_GTP_A_401 PPA0018_pocket2 6UEC_Q5M_A_401 PPA0018_pocket3 6FA2_D2W_A_203 PPA0018_pocket6 1B74_DGN_A_538 PPA0018_pocket7 5HJK_SAH_A_401
		Ligands	ACP, RIB, GTP, Q5M, D2W, DGN, SAH
	Intermolecular bindng energy (kcal/mol)	Autodock	PPA0018a_GTP (-3.38); PPA0018a_D2W (-7.40); PPA0018a_DGN (-3.95); PPA0018a_RIB (-3.99); PPA0018a_SAH (-6.79); PPA0018a_ACP (-3.08); PPA0018a_Q5M (-4.71)
	Annotation Score		7
	Annotation Category		Known

### Sheet: PPA0083
			Value Added
	C. acnes KPA171202 ID		PPA0083
	KEGG annotation		(GenBank) hypothetical protein
	CAcnesDB Annotation		Putative 1,3-beta-galactosyl-N-acetylhexosamine phosphorylase, gnpA
	Length		738
	Gene Finding	Prokka	-(91723...93939),CDS, 1,3-beta-galactosyl-N-acetylhexosamine phosphorylase
		PGAP	-(91723...93939),CDS, 1,3-beta-galactosyl-N-acetylhexosamine phosphorylase, gnpA
	homology search	Sequence-sequence (Algorithm: BlastP, Database: UniProt)	sp|A9KQ75|GAHP1_LACP7 1,3-beta-galactosyl-N-acetylhexosamine phosphorylase Cphy3030 Lachnoclostridium phytofermentans (strain ATCC 700394)
		Profile-Profile (Algorithm: HHblits, Database: UniRef100 )	UniRef100_A0A024Q8W5 D-galactosyl-beta-1->3-N-acetyl-D-hexosamine phosphorylase
	Gene Ontology	Biological Process	-
		Molecular Function	GO:0004645- 1,4-alpha-oligoglucan phosphorylase activity; GO:0050500- 1,3-beta-galactosyl-N-acetylhexosamine phosphorylase activity
		Cellular Component	-
	KEGG	KEGG orthology	K15533: 1,3-beta-galactosyl-N-acetylhexosamine phosphorylase [EC:2.4.1.211]
		KEGG pathway	-
	Domains / Signatures	PFam	PF17385: Lacto-N-biose phosphorylase central domain; PF09508: Lacto-N-biose phosphorylase N-terminal TIM barrel domain; PF17386: Lacto-N-biose phosphorylase C-terminal domain
		InterProScan	IPR013783: Immunoglobulin-like fold; IPR035363: Lacto-N-biose phosphorylase, central domain; IPR029062: Class I glutamine amidotransferase-like; IPR035080: Lacto-N-biose phosphorylase-like, N-terminal TIM barrel domain; IPR012711: Lacto-N-biose phosphorylase/D-galactosyl-beta-1->4-L-rhamnose phosphorylase; IPR013780: Glycosyl hydrolase, all-beta; IPR035356: Lacto-N-biose phosphorylase, C-terminal…
		Gene3D	G3DSA:2.60.40.10, G3DSA:3.20.20.80
		Coils	-
		Hamap	-
		Pirsf	-
		CDD	-
		PrositePatterns	-
		SMART	-
		SFLD	-
		superfamily	SSF52317 Class I glutamine amidotransferase-like
		PrositeProfiles	-
		Mobidblite	-
		Tigrfam	TIGR02336: 1,3-beta-galactosyl-N-acetylhexosamine phosphorylase
		PRINTs	-
	Functional Class		Intermediary metabolism and Respiration
	Functional Role	Regulatory Role	No regulatory role (from P2RP, DeepTFactor)
		Virulence	non-virulent (From VFDB) non-virulent (From VirulentPred)
	Annotation from Structure	Structure predicted from ColabFold	Yes
	Structural Domains from SCOP2	Fold	Rossmann(2x3)oid (Flavodoxin-like); TIM beta/alpha-barrel; Glycosyl hydrolase domain
		SuperFamily	-
		Familly	alpha-Amylases C-terminal beta-sheet domain
	Model Quality	Quality check (Residues having pLDDT >= 70)	718 (97.28%)
	High Confidence Pocket	High Confidence Pockets (HCPs)	11
	Ligands	Template	PPA0083_pocket0 2ZUW_NDG_A_4001 PPA0083_pocket10 2Q6O_SAM_A_500 PPA0083_pocket23 1VLJ_NAP_A_800 PPA0083_pocket30 3NYF_FAD_A_1500 PPA0083_pocket4 5R88_LWA_A_203
		Ligands	NDG, SAM, NAP, FAD, LWA
	Intermolecular bindng energy (kcal/mol)	Autodock	PPA0083a_SAM (-6.59); PPA0083a_NDG (-4.60); PPA0083a_FAD (-7.36); PPA0083a_NAP (-0.76); PPA0083a_LWA (-6.82)
	Revised Category		Putative
	Annotation Score		5

### Sheet: PPA2025
			Value Added
	C. acnes KPA171202 ID		PPA2025
	KEGG annotation		(GenBank) hypothetical protein
	CAcnesDB Annotation		Putative FMN reductase (NADH) RutF
	Length		222
	Gene Finding	Prokka	-(2198274...2198843),CDS, FMN reductase (NADH) RutF, rutF
		PGAP	-(2198274...2198843),CDS, flavin reductase family protein
	homology search	Sequence-sequence (Algorithm: BlastP, Database: UniProt)	sp|A4W920|RUTF_ENT38 FMN reductase (NADH) RutF Enterobacter sp. (strain 638)
		Profile-Profile (Algorithm: HHblits, Database: UniRef100 )	UniRef100_A0A060ZCU8 FMN-binding flavin reductase domain protein
	Gene Ontology	Biological Process	-
		Molecular Function	GO:0016646- oxidoreductase activity, acting on the CH-NH group of donors, NAD or NADP as acceptor; GO:0010181- FMN binding
		Cellular Component	-
	KEGG	KEGG orthology	3-hydroxy-9,10-secoandrosta-1,3,5(10)-triene-9,17-dione monooxygenase reductase component [EC:1.5.1.-]
		KEGG pathway	pac01100 Metabolic pathways
	Domains / Signatures	PFam	PF01613: Flavin reductase like domain
		InterProScan	IPR002563: Flavin reductase like domain; IPR012349: FMN-binding split barrel
		Gene3D	G3DSA:2.30.110.10
		Coils	-
		Hamap	-
		Pirsf	-
		CDD	-
		PrositePatterns	-
		SMART	SM00903 Flavin_Reduct_2
		SFLD	-
		superfamily	SSF50475 FMN-binding split barrel
		PrositeProfiles
		Mobidblite	mobidb-lite consensus disorder prediction
		Tigrfam	-
		PRINTs	-
	Functional Class		Intermediary metabolism and Respiration
	Functional Role	Regulatory Role	No regulatory role (from P2RP, DeepTFactor)
		Virulence	non-virulent (From VFDB) virulent (From VirulentPred)
	Annotation from Structure	Structure predicted from ColabFold	Yes
	Structural Domains from SCOP2	Fold	-
		SuperFamily	FMN-binding split barrel
		Familly	MTH863-like
	Model Quality	Quality check (Residues having pLDDT >= 70)	162 (72.97%)
	High Confidence Pocket	High Confidence Pockets (HCPs)	6
	Ligands	Template	PPA2025_pocket0 2ED4_FAD_A_400 PPA2025_pocket3 5QOS_LES_A_306 PPA2025_pocket4 1CL0_FAD_A_500 PPA2025_pocket5 6I2H_AO8_A_401 PPA2025_pocket6 1BVC_BLA_A_154
		Ligands	FAD, LES, FAD, A08, BLA
	Intermolecular bindng energy (kcal/mol)	Autodock	PPA2025a_LES (-4.67); PPA2025a_AO8 (-8.21); PPA2025a_FAD (-3.32); PPA2025a_BLA (-9.42)
	Revised Category		Putative
	Annotation Score		4

### Sheet: PPA2046
			Value Added
	C. acnes KPA171202 ID		PPA2046
	KEGG annotation		(GenBank) hypothetical protein
	Annotation		Putative Trehalose utilization protein ThuA, Glycosyl hydrolase
	Length		242
	Gene Finding	Prokka	-(2219886...2220614),CDS, hypothetical protein
		PGAP	-(2219886...2220614),CDS, ThuA domain-containing protein
	homology search	Sequence-sequence (Algorithm: BlastP, Database: UniProt)	-
		Profile-Profile (Algorithm: HHblits, Database: UniRef100 )	UniRef100_A0A142YH68 Trehalose utilization
	Gene Ontology	Biological Process	-
		Molecular Function	GO:0016787- hydrolase activity
		Cellular Component	-
	KEGG	KEGG orthology	K09992: uncharacterized protein
		KEGG pathway	pac02020 Two-component system
	Domains / Signatures	PFam	PF06283: Trehalose utilisation
		InterProScan	IPR029062: Class I glutamine amidotransferase-like; IPR029010: ThuA-like domain
		Gene3D	G3DSA:3.40.50.880
		Coils	-
		Hamap	-
		Pirsf	-
		CDD	cd01653: GATase1
		PrositePatterns	-
		SMART	-
		SFLD	-
		superfamily	-
		PrositeProfiles	-
		Mobidblite	-
		Tigrfam	-
		PRINTs	-
	Functional Class		Detoxification, virulence and adaptation
	Functional Role	Regulatory Role	No regulatory role (from P2RP, DeepTFactor)
		Virulence	non-virulent (From VFDB) virulent (From VirulentPred)
	Annotation from Structure	Structure predicted from ColabFold	Yes
	Structural Domains from SCOP2	Fold	Rossmann(2x3)oid (Flavodoxin-like)
		SuperFamily	-
		Familly	HTS-like
	Model Quality	Quality check (Residues having pLDDT >= 70)	232 (95.87%)
	High Confidence Pocket	High Confidence Pockets (HCPs)	9
	Ligands	Template	PPA2046_pocket10 5Q0Q_9LD_A_501
		Ligands	9LD: ethyl 4-({2-phenyl-5-[(thiophen-2-yl)sulfonyl]-4,5,6,7-tetrahydro-2H-pyrazolo[4,3-c]pyridine-3-carbonyl}amino)benzoate
	Intermolecular bindng energy (kcal/mol)	Autodock	PPA2046a_9LD (-6.84)
	Revised Category		Putative
	Annotation Score		4

### Sheet: PPA1688
			Value Added
	C. acnes KPA171202 ID		PPA1688
	KEGG annotation		(GenBank) hypothetical protein
	CAcnesDB Annotation		Putative Phosphoheptose isomerase
	Length		339
	Gene Finding	Prokka	-(1840303...1841322),CDS, hypothetical protein
		PGAP	-(1840303...1841322),CDS, Phosphoheptose isomerase
	homology search	Sequence-sequence (Algorithm: BlastP, Database: UniProt)	-
		Profile-Profile (Algorithm: HHblits, Database: UniRef100 )	UniRef100_A0A076I964 Phosphate starvation-inducible protein PsiE
	Gene Ontology	Biological Process	GO:0005975- carbohydrate metabolic process
		Molecular Function	GO:0004476- mannose-6-phosphate isomerase activity; GO:0004347- glucose-6-phosphate isomerase activity
		Cellular Component	-
	KEGG	KEGG orthology	-
		KEGG pathway	pac00010: Glycolysis / Gluconeogenesis, pac00030: Pentose phosphate pathway, pac00051: Fructose and mannose metabolism, pac00500: Starch and sucrose metabolism, pac00520: Amino sugar and nucleotide sugar metabolism, pac01100: Metabolic pathways, pac01110: Biosynthesis of secondary metabolites, pac01120: Microbial metabolism in diverse environments, pac01200: Carbon metabolism
	Domains / Signatures	PFam	PF10432: Bacterial phospho-glucose isomerase C-terminal SIS domain
		InterProScan	IPR046348: SIS domain superfamily; IPR019490: Bifunctional glucose-6-phosphate/mannose-6-phosphate isomerase, C-terminal
		Gene3D	-
		Coils	-
		Hamap	-
		Pirsf	-
		CDD	-
		PrositePatterns	-
		SMART	-
		SFLD	-
		superfamily	SSF53697 SIS domain
		PrositeProfiles	-
		Mobidblite	-
		Tigrfam	-
		PRINTs	-
	Functional Class		intermediary metabolism and respiration
	Functional Role	Regulatory Role	No regulatory role (from P2RP, DeepTFactor)
		Virulence	non-virulent (From VFDB) virulent (From VirulentPred)
	Annotation from Structure	Structure predicted from ColabFold	Yes
	Structural Domains from SCOP2	Fold	Rossmann(2x3)oid (Flavodoxin-like)
		SuperFamily	-
		Familly	-
	Model Quality	Quality check (Residues having pLDDT >= 70)	337 (99.41%)
	High Confidence Pocket	High Confidence Pockets (HCPs)	9
	Ligands	Template	PPA1688_pocket0 5VP8_9HD_A_203 PPA1688_pocket10 2R75_01G_1_614 PPA1688_pocket15 1UJ5_5RP_A_302 PPA1688_pocket7 3WID_NAP_A_1002
		Ligands	9HD: 1-[(3R,5S,7R)-1,5,7,9-tetrakis(2-oxopyrrolidin-1-yl)nonan-3-yl]-1,3-dihydro-2H-pyrrol-2-one;, 01G: 8-morpholin-4-ylguanosine 5'-(tetrahydrogen triphosphate), 5RP: RIBULOSE-5-PHOSPHATE, NAP: NADP NICOTINAMIDE-ADENINE-DINUCLEOTIDE PHOSPHATE
	Intermolecular bindng energy (kcal/mol)	Autodock	PPA1688a_9HD (-7.59); PPA1688a_01G (-4.03); PPA1688a_5RP (-1.10); PPA1688a_NAP (-2.76)
	Revised Annotation Category		Putative
	Annotation Score		4

### Sheet: PPA0637
			Value Added
	C. acnes KPA171202 ID		PPA0637
	KEGG annotation		(GenBank) hypothetical protein
	CAcnesDB Annotation		Putative Cell division protein DivIVA
	Length		101
	Gene Finding	Prokka	702545...702850,CDS, hypothetical protein
		PGAP	702545...702850,CDS, DivIVA domain-containing protein
	homology search	Sequence-sequence (Algorithm: BlastP, Database: UniProt)	-
		Profile-Profile (Algorithm: HHblits, Database: UniRef100 )	UniRef100_A0A085B536 DivIVA domain-containing protein
	Gene Ontology	Biological Process	GO:0051301- cell division; GO:0007049- cell cycle
		Molecular Function	-
		Cellular Component	GO:0005737- cytoplasm
	KEGG	KEGG orthology	-
		KEGG pathway	-
	Domains / Signatures	PFam	-
		InterProScan	IPR019933: DivIVA domain
		Gene3D	G3DSA:6.10.250.660
		Coils	-
		Hamap	-
		Pirsf	-
		CDD	-
		PrositePatterns	-
		SMART	-
		SFLD	-
		superfamily	-
		PrositeProfiles	-
		Mobidblite	consensus disorder prediction
		Tigrfam	TIGR03544 DivI1A_domain: DivIVA domain
		PRINTs	-
	Functional Class		Cell wall and cell processes
	Functional Role	Regulatory Role	No regulatory role (from P2RP, DeepTFactor)
		Virulence	non-virulent (From VFDB) virulent (From VirulentPred)
	Annotation from Structure	Structure predicted from ColabFold	Yes
	Structural Domains from SCOP2	Fold	Rossmann(2x3)oid (Flavodoxin-like)
		SuperFamily	-
		Familly	-
	Model Quality	Quality check (Residues having pLDDT >= 70)	53 (52.47%)
	High Confidence Pocket	High Confidence Pockets (HCPs)	-
	Ligands	Template	-
		Ligands	-
	Intermolecular bindng energy (kcal/mol)	Autodock	-
	Revised Annotation Category		Putative
	Annotation Score		4

### Sheet: PPA0231
			Value Added
	C. acnes KPA171202 ID		PPA0231
	KEGG annotation		(GenBank) hypothetical protein
	CAcnesDB Annotation		Putative pilus assembly protein TadB
	Length		256
	Gene Finding	Prokka	284354...285124,CDS, hypothetical protein
		PGAP	284354...285124,CDS, Putative pilus assembly protein TadB
	homology search	Sequence-sequence (Algorithm: BlastP, Database: UniProt)	-
		Profile-Profile (Algorithm: HHblits, Database: UniRef100 )	UniRef100_A0A069R9N6 Type II secretion system F protein
	Gene Ontology	Biological Process	-
		Molecular Function	-
		Cellular Component	GO:0016021- integral component of membrane
	KEGG	KEGG orthology	K12510 tight adherence protein B
		KEGG pathway	pac02020 Two-component system
	Domains / Signatures	PFam	-
		InterProScan	-
		Gene3D	-
		Coils	-
		Hamap	-
		Pirsf	-
		CDD	-
		PrositePatterns	-
		SMART	-
		SFLD	-
		superfamily	-
		PrositeProfiles	-
		Mobidblite	-
		Tigrfam	-
		PRINTs	-
	Functional Class		Cell wall and cell processes
	Functional Role	Regulatory Role	No regulatory role (from P2RP, DeepTFactor)
		Virulence	non-virulent (From VFDB) virulent (From VirulentPred)
	Annotation from Structure	Structure predicted from ColabFold	Yes
	Structural Domains from SCOP2	Fold	-
		SuperFamily	-
		Familly	-
	Model Quality	Quality check (Residues having pLDDT >= 70)	204 (79.69%)
	High Confidence Pocket	High Confidence Pockets (HCPs)	7
	Ligands	Template	PPA0231_pocket1 1LQY_BB2_A_401 PPA0231_pocket2 4XT1_CLR_A_401 PPA0231_pocket5 1BRR_ARC_A_1002 PPA0231_pocket7 3CYR_HEM_A_204
		Ligands	BB2: ACTINONIN, CLR: CHOLESTEROL, ARC: 3,7,11,15-TETRAMETHYL-HEXADECAN-1-OL, HEM: PROTOPORPHYRIN IX CONTAINING FE
	Intermolecular bindng energy (kcal/mol)	Autodock	PPA0231a_BB2 (-6.29); PPA0231a_CLR (-8.00); PPA0231a_ARC (-5.17); PPA0231a_HEM (-5.09)
	Revised Annotation Category		Putative
	Annotation Score		4

### Sheet: PPA0389
			Value Added
	C. acnes KPA171202 ID		PPA0389
	KEGG annotation		(GenBank) hypothetical protein
	CAcnesDB Annotation		Putative Asp23/Gls24 family envelope stress response protein
	Length		137
	Gene Finding	Prokka	435133...435546,CDS, hypothetical protein
		PGAP	435133...435546,CDS, Asp23/Gls24 family envelope stress response protein
	homology search	Sequence-sequence (Algorithm: BlastP, Database: UniProt)	sp|Q6GEP7|ASP23_STAAR Alkaline shock protein 23 Staphylococcus aureus (strain MRSA252)
		Profile-Profile (Algorithm: HHblits, Database: UniRef100 )	UniRef100_A0A078MXD1 Uncharacterized protein
	Gene Ontology	Biological Process	-
		Molecular Function	-
		Cellular Component	GO:0016021- integral component of membrane
	KEGG	KEGG orthology	-
		KEGG pathway	-
	Domains / Signatures	PFam	PF03780: Asp23 family, cell envelope-related function
		InterProScan	IPR005531: Alkaline shock protein Asp23
		Gene3D	-
		Coils	-
		Hamap	-
		Pirsf	-
		CDD	-
		PrositePatterns	-
		SMART	-
		SFLD	-
		superfamily	-
		PrositeProfiles	-
		Mobidblite	-
		Tigrfam	-
		PRINTs	-
	Functional Class		Detoxification virulence and adaptation
	Functional Role	Regulatory Role	No regulatory role (from P2RP, DeepTFactor)
		Virulence	non-virulent (From VFDB) virulent (From VirulentPred)
	Annotation from Structure	Structure predicted from ColabFold	Yes
	Structural Domains from SCOP2	Fold	-
		SuperFamily	-
		Familly	-
	Model Quality	Quality check (Residues having pLDDT >= 70)	86 (62.77%)
	High Confidence Pocket	High Confidence Pockets (HCPs)	1
	Ligands	Template	PPA0389_pocket0 5DBJ_FAD_A_501
		Ligands	FAD: FLAVIN-ADENINE DINUCLEOTIDE
	Intermolecular bindng energy (kcal/mol)	Autodock	PPA0389a_FAD (-8.21)
	Revised Annotation Category		Putative
	Annotation Score		3

### Sheet: PPA1308
			Value Added
	C. acnes KPA171202 ID		PPA1308
	KEGG annotation		(GenBank) hypothetical protein, putative universal stress protein UspA
	CAcnesDB Annotation		Putative universal stress protein A, UspA
	Length		196
	Gene Finding	Prokka	-(1414972...1415562),CDS, hypothetical protein
		PGAP	-(1414972...1415562),CDS, hypothetical protein
	homology search	Sequence-sequence (Algorithm: BlastP, Database: UniProt)	-
		Profile-Profile (Algorithm: HHblits, Database: UniRef100 )	UniRef100_A0A016QPN4 Usp domain-containing protein
	Gene Ontology	Biological Process	-
		Molecular Function	-
		Cellular Component	-
	KEGG	KEGG orthology	-
		KEGG pathway	-
	Domains / Signatures	PFam	PF00582: Universal stress protein family
		InterProScan	IPR006016: UspA; IPR014729: Rossmann-like alpha/beta/alpha sandwich fold
		Gene3D	G3DSA:3.40.50.620 HUPs
		Coils	-
		Hamap	-
		Pirsf	-
		CDD	cd00293: USP_Like
		PrositePatterns	-
		SMART	-
		SFLD	-
		superfamily	SSF52402 Adenine nucleotide alpha hydrolases-like
		PrositeProfiles	-
		Mobidblite	consensus disorder prediction
		Tigrfam	-
		PRINTs	-
	Functional Class		Detoxification, virulence and adaptation
	Functional Role	Regulatory Role	No regulatory role (from P2RP, DeepTFactor)
		Virulence	non-virulent (From VFDB) virulent (From VirulentPred)
	Annotation from Structure	Structure predicted from ColabFold	Yes
	Structural Domains from SCOP2	Fold	Rossmann(3x2)oid
		SuperFamily	-
		Familly	-
	Model Quality	Quality check (Residues having pLDDT >= 70)	125 (63.78%)
	High Confidence Pocket	High Confidence Pockets (HCPs)	3
	Ligands	Template	PPA1308_pocket0 1KP2_ATP_A_459 PPA1308_pocket3 6Q21_GCP_A_180
		Ligands	ATP: ADENOSINE-5'-TRIPHOSPHATE, GCP: PHOSPHOMETHYLPHOSPHONIC ACID GUANYLATE ESTER
	Intermolecular bindng energy (kcal/mol)	Autodock	PPA1308a_GCP (-4.83); PPA1308a_ATP (-7.45)
	Revised Annotation Category		Putative
	Annotation Score		2
